# A bifunctional optical reporter for tracking estrogen response dynamics in neurons

**DOI:** 10.64898/2025.12.14.694224

**Authors:** Alexandra L. Cara, Eartha Mae Guthman, Aarya Mishra, Alexanne L. Hall, Sae Yokoyama, Norma P. Sandoval, Ian Gregg, Krisha Aghi, Kiran K. Soma, Stephanie M. Correa, Annegret L. Falkner, J. Edward van Veen

**Affiliations:** Department of Integrative Biology and Physiology, University of California, Los Angeles, California, USA; Princeton Neuroscience Institute, Princeton University, Princeton, New Jersey, USA; Department of Psychology, University of British Columbia, Vancouver, BC, Canada; Djavad Mowafaghian Centre for Brain Health, University of British Columbia, Vancouver, BC, Canada; Graduate Program in Neuroscience, University of British Columbia, Vancouver, BC, Canada, University of British Columbia, Vancouver, BC, Canada

**Author notes:** Corresponding Authors: J. Edward van Veen, Annegret Falkner, Stephanie Correa. authors contributed equally (Alexandra L. Cara, Eartha Mae Guthman).

**Keywords:** estrogen receptor, viral reporter, estrogen signaling, nuclear receptor

## Abstract

Estrogens are inherently dynamic signaling molecules whose fluctuations induce profound shifts in physiology and behavior. However, methods for tracking the dynamics of estrogen action *in vivo* are limited and not tissue-specific, making it difficult to directly relate dynamics to ongoing physiological, behavioral, and neural changes. Traditionally, estrogen sensitive cells have been identified by metrics such as receptor expression or radioactive ligand binding, but these measures do not capture the dynamic nature of hormone response. In addition, current methods for assessing the dynamics of estrogens in an individual, including microdialysis and vaginal cytology, lack temporal and spatial resolution.To address this need we developed a bifunctional reporter called neuro-seeER (neuronal see Estrogen Response) that can be used to track changes in exogenous and endogenous estrogen dynamics *in vitro* and *in vivo,* including longitudinally in behaving animals. We confirmed that the fluorescent response requires estrogen receptor expression, is specific to activation with estradiol, and is consistent with the timescale of transcriptional induction. Neuro-seeER expression in the hypothalamus of Esr1-Cre mice revealed dynamic labeling of estrogen-responsive cells following treatment with exogenous estradiol, and fluorescence-aided cell sorting followed by RNA-sequencing confirmed that high neuro-seeER response is associated with enriched expression of genes associated with endogenous estrogen responses. Using a novel “snapshot” photometry method to track the dynamics longitudinally *in vivo,* we demonstrate that we can robustly detect exogenous estrogen response across multiple hypothalamic sites simultaneously. Finally, we demonstrate that this tool is uniquely suited to capturing endogenous estrogen response dynamics *in vivo* across the long timescale of the estrous cycle, revealing individual differences in neural estrogen dynamics. Together, these findings reveal unexpected cellular and temporal heterogeneity of the transcriptional response and demonstrate the feasibility of tracking the dynamics of hormonal response alongside additional neural, cell signaling, or behavioral measures.
