## Supplementary material for "A bifunctional optical reporter for tracking estrogen response dynamics in neurons": Table S2

### Sheet: cutoff 3
Call:
glm(formula = cbind(count_above, count_below) ~ Group, family = binomial,
data = mpn_ovx_counts, method = "brglmFit", type = "AS_mean")
Deviance Residuals:
Min 1Q Median 3Q Max
-4.5590 -1.1285 0.0862 0.8386 2.6630
Coefficients:
Estimate Std. Error z value Pr(>|z|)
(Intercept) -3.02416 0.09330 -32.412 < 2e-16 ***
Group2h -0.02313 0.17048 -0.136 0.892076
Group4h 0.53975 0.14728 3.665 0.000248 ***
Group6h 0.33482 0.13524 2.476 0.013292 *
Group16h 0.24086 0.15285 1.576 0.115081
---
Signif. codes: 0 ‘***’ 0.001 ‘**’ 0.01 ‘*’ 0.05 ‘.’ 0.1 ‘ ’ 1
(Dispersion parameter for binomial family taken to be 1)
Null deviance: 64.284 on 20 degrees of freedom
Residual deviance: 46.817 on 16 degrees of freedom
AIC: 153.06
Type of estimator: AS_mean (mean bias-reducing adjusted score equations)
Number of Fisher Scoring iterations: 2

### Sheet: cutoff 5
Call:
glm(formula = cbind(count_above, count_below) ~ Group, family = binomial,
data = mpn_ovx_counts, method = "brglmFit", type = "AS_mean")
Deviance Residuals:
Min 1Q Median 3Q Max
-2.5602 -1.2038 -0.5184 0.6587 2.6344
Coefficients:
Estimate Std. Error z value Pr(>|z|)
(Intercept) -4.5023 0.1884 -23.899 < 2e-16 ***
Group2h 0.2851 0.3115 0.915 0.360151
Group4h 0.8529 0.2699 3.160 0.001577 **
Group6h 0.6792 0.2505 2.711 0.006701 **
Group16h 0.8831 0.2591 3.409 0.000652 ***
---
Signif. codes: 0 ‘***’ 0.001 ‘**’ 0.01 ‘*’ 0.05 ‘.’ 0.1 ‘ ’ 1
(Dispersion parameter for binomial family taken to be 1)
Null deviance: 56.617 on 20 degrees of freedom
Residual deviance: 39.410 on 16 degrees of freedom
AIC: 122.24
Type of estimator: AS_mean (mean bias-reducing adjusted score equations)
Number of Fisher Scoring iterations: 2

### Sheet: cutoff 7
Call:
glm(formula = cbind(count_above, count_below) ~ Group, family = binomial,
data = mpn_ovx_counts, method = "brglmFit", type = "AS_mean")
Deviance Residuals:
Min 1Q Median 3Q Max
-2.90419 -1.21201 -0.04714 0.56253 1.94784
Coefficients:
Estimate Std. Error z value Pr(>|z|)
(Intercept) -6.3575 0.4719 -13.472 < 2e-16 ***
Group2h 1.0318 0.6368 1.620 0.105192
Group4h 1.6282 0.5736 2.839 0.004530 **
Group6h 1.8700 0.5240 3.569 0.000359 ***
Group16h 1.6822 0.5573 3.019 0.002538 **
---
Signif. codes: 0 ‘***’ 0.001 ‘**’ 0.01 ‘*’ 0.05 ‘.’ 0.1 ‘ ’ 1
(Dispersion parameter for binomial family taken to be 1)
Null deviance: 52.474 on 20 degrees of freedom
Residual deviance: 31.882 on 16 degrees of freedom
AIC: 85.675
Type of estimator: AS_mean (mean bias-reducing adjusted score equations)
Number of Fisher Scoring iterations: 2

### Sheet: cutoff 9
Call:
glm(formula = cbind(count_above, count_below) ~ Group, family = binomial,
data = mpn_ovx_counts, method = "brglmFit", type = "AS_mean")
Deviance Residuals:
Min 1Q Median 3Q Max
-2.1283 -0.7694 -0.5153 0.4405 1.5588
Coefficients:
Estimate Std. Error z value Pr(>|z|)
(Intercept) -7.4572 0.8169 -9.129 < 2e-16 ***
Group2h 0.8287 1.1556 0.717 0.47329
Group4h 1.7239 0.9768 1.765 0.07760 .
Group6h 2.3455 0.8736 2.685 0.00726 **
Group16h 2.4773 0.8865 2.794 0.00520 **
---
Signif. codes: 0 ‘***’ 0.001 ‘**’ 0.01 ‘*’ 0.05 ‘.’ 0.1 ‘ ’ 1
(Dispersion parameter for binomial family taken to be 1)
Null deviance: 38.710 on 20 degrees of freedom
Residual deviance: 20.255 on 16 degrees of freedom
AIC: 59.651
Type of estimator: AS_mean (mean bias-reducing adjusted score equations)
Number of Fisher Scoring iterations: 3

### Sheet: cutoff 11
Call:
glm(formula = cbind(count_above, count_below) ~ Group, family = binomial,
data = mpn_ovx_counts, method = "brglmFit", type = "AS_mean")
Deviance Residuals:
Min 1Q Median 3Q Max
-1.9144 -0.8476 -0.6596 0.4405 1.2468
Coefficients:
Estimate Std. Error z value Pr(>|z|)
(Intercept) -7.4572 0.8169 -9.129 <2e-16 ***
Group2h 0.8287 1.1556 0.717 0.4733
Group4h 0.8747 1.1556 0.757 0.4491
Group6h 2.1331 0.8863 2.407 0.0161 *
Group16h 2.0395 0.9220 2.212 0.0270 *
---
Signif. codes: 0 ‘***’ 0.001 ‘**’ 0.01 ‘*’ 0.05 ‘.’ 0.1 ‘ ’ 1
(Dispersion parameter for binomial family taken to be 1)
Null deviance: 32.134 on 20 degrees of freedom
Residual deviance: 19.782 on 16 degrees of freedom
AIC: 52.942
Type of estimator: AS_mean (mean bias-reducing adjusted score equations)
Number of Fisher Scoring iterations: 3

### Sheet: cutoff -8 (FusionRed outliers)
Call:
glm(formula = cbind(count_below, count_above) ~ Group, family = binomial,
data = mpn_ovx_counts_neg, method = "brglmFit", type = "AS_mean")
Deviance Residuals:
Min 1Q Median 3Q Max
-1.2297 -1.0249 -0.5094 0.1242 0.8138
Coefficients:
Estimate Std. Error z value Pr(>|z|)
(Intercept) -6.3575 0.4719 -13.472 <2e-16 ***
Group2h -1.3705 1.4918 -0.919 0.358
Group4h 0.6241 0.7139 0.874 0.382
Group6h -0.1939 0.7896 -0.246 0.806
Group16h -1.4622 1.4917 -0.980 0.327
---
Signif. codes: 0 ‘***’ 0.001 ‘**’ 0.01 ‘*’ 0.05 ‘.’ 0.1 ‘ ’ 1
(Dispersion parameter for binomial family taken to be 1)
Null deviance: 17.049 on 20 degrees of freedom
Residual deviance: 11.710 on 16 degrees of freedom
AIC: 38.3
Type of estimator: AS_mean (mean bias-reducing adjusted score equations)
Number of Fisher Scoring iterations: 3
